# An emerging SARS-CoV-2 mutant evading cellular immunity and increasing viral infectivity

**DOI:** 10.1101/2021.04.02.438288

**Authors:** Chihiro Motozono, Mako Toyoda, Jiri Zahradnik, Terumasa Ikeda, Akatsuki Saito, Toong Seng Tan, Isaac Ngare, Hesham Nasser, Izumi Kimura, Keiya Uriu, Yusuke Kosugi, Shiho Torii, Akiko Yonekawa, Nobuyuki Shimono, Yoji Nagasaki, Rumi Minami, Takashi Toya, Noritaka Sekiya, Takasuke Fukuhara, Yoshiharu Matsuura, Gideon Schreiber, The Genotype to Phenotype Japan (G2P-Japan) consortium, So Nakagawa, Takamasa Ueno, Kei Sato

## Abstract

During the current SARS-CoV-2 pandemic that is devastating the modern societies worldwide, many variants that naturally acquire multiple mutations have emerged. Emerging mutations can affect viral properties such as infectivity and immune resistance. Although the sensitivity of naturally occurring SARS-CoV-2 variants to humoral immunity has recently been investigated, that to human leukocyte antigen (HLA)-restricted cellular immunity remains unaddressed. Here we demonstrate that two recently emerging mutants in the receptor binding domain of the SARS-CoV-2 spike protein, L452R (in B.1.427/429) and Y453F (in B.1.298), can escape from the HLA-24-restricted cellular immunity. These mutations reinforce the affinity to viral receptor ACE2, and notably, the L452R mutation increases protein stability, viral infectivity, and potentially promotes viral replication. Our data suggest that the HLA-restricted cellular immunity potentially affects the evolution of viral phenotypes, and the escape from cellular immunity can be a further threat of the SARS-CoV-2 pandemic.

**Graphical Abstract:** 
