## Supplementary material for "An emerging SARS-CoV-2 mutant evading cellular immunity and increasing viral infectivity": Table S1

### Sheet: Sheet1
Table S1. Distribution of HLA-A24 allele in each population, related to Figure 1
Population	Allele frequency	# Samples
Colombia Jaidukama	0.692	39
Taiwan Aborigine	0.604	111
Russia Sakhalin Island Nivkhi	0.509	53
Malaysia Sarawak Bidayuh	0.49	50
Malaysia Sabah Kadazan	0.456	57
Malaysia Sarawak Iban	0.422	51
Japan Hyogo	0.421	32
Malaysia Perak and Johor Banjar Bugis Jawa	0.405	94
Russia Nenet Mixed	0.375	55
Japan Hyogo Osaka and Nagano	0.374	195
Japan pop 2	0.369	916
Mexico Sinaloa Capomos Mayo Yoremes	0.3583	60
Japan Kyoto and Osaka	0.355	165
Malaysia pop 3	0.351	1445
Malaysia Negeri Sembilan Minangkabau	0.35	34
Colombia Wayu from Guajira Peninsula	0.3438	48
Brazil Parana Japanese	0.341	192
Malaysia pop 2	0.327	62
Japan Aichi	0.323	50
China Yunnan Province Han pop 2	0.316	129
Philippines National Capital Region	0.314	51
Malaysia Perak Rawa	0.29	23
Argentina Salta Wichi pop 2	0.289	19
Myanmar Kayin	0.2841	44
India Kerala Syrian Christian	0.274	31
Mexico Veracruz, Poza Rica	0.2667	45
Russia Murmansk Saomi Mixed	0.26	70
India Kerala Hindu Namboothiri	0.25	40
India Kerala Hindu Pulaya	0.25	16
Venezuela Zulia Maracaibo Mixed	0.25	20
Venezuela Zulia San Jose de Heras Mixed	0.25	20
Mexico Mexico City West	0.2424	33
Ecuador Mixed Ancestry	0.2396	1173
Ecuador Andes Mixed Ancestry	0.2373	824
Myanmar Mon	0.2344	64
Mexico Morelos Rural	0.2333	30
Ecuador Coast Mixed Ancestry	0.2332	238
India Kerala Hindu Nair	0.232	41
Guatemala Mayan	0.231	132
Mongolia Ulaanbaatar Khalkha	0.231	41
Mexico Mexico City South	0.2308	52
Russia Transbaikal Territory Buryats	0.23	150
South Korea pop 8	0.228	7096
Brazil Parana Oriental	0.227	33
Mexico Mexico City Metropolitan Area Rural	0.2237	150
Mexico Michoacan Tarasco	0.223	130
Mexico Puebla Rural	0.2224	833
Mongolia Tsaatan	0.222	144
Mexico Queretaro Rural	0.2209	43
China Harbin Korean	0.22	201
India sub-Himalayan West Bengal Kami	0.2184	158
Ecuador Amazonia Mixed Ancestry	0.2179	39
Mongolia Hoton	0.214	85
Mongolia Tarialan Khoton	0.214	85
Mexico Chihuahua, Ciudad Juarez	0.213	106
Turkey pop 2	0.213	228
USA OPTN Asian	0.212	261
Myanmar Chin	0.2091	55
Mongolia Khalkha pop 2	0.208	202
South Korea pop 1	0.208	324
Sri Lanka Colombo Sinhalese	0.208	101
Mexico Colima Rural	0.2045	43
Mexico Guanajuato, Guanajuato city	0.2045	22
Mexico Tamaulipas Rural	0.2024	125
Mexico Campeche Rural	0.2021	47
Mexico Queretaro, Queretaro city	0.2	45
Mexico Chiapas Rural	0.1983	121
India North pop 3	0.198	587
Spain Majorcans Jews	0.198	103
Taiwan Chinese immigrants from South China	0.198	172
Myanmar Rakhine	0.1979	48
Mexico Yucatan Rural	0.1978	132
Mexico Tlaxcala Rural	0.1976	830
Mexico Veracruz, Coatzacoalcos	0.1964	55
Thailand Northeast	0.196	66
Mongolia Khalkha	0.195	200
Mexico Oaxaca Rural	0.192	485
Russia Chuvash	0.189	82
Mexico Chiapas, Tuxtla Gutierrez	0.1887	52
Thailand Northeast pop 2	0.188	400
Mexico Quintana Roo, Cancun	0.1875	48
Mexico Durango, Durango city	0.1871	153
Mexico Puebla, Puebla city	0.1866	1994
Mexico Nayarit, Tepic	0.1856	97
Mexico Zacatecas, Zacatecas city	0.1845	84
Mexico Guerrero state	0.184	144
Colombia Barranquilla	0.1835	188
Mexico Veracruz, Orizaba	0.1833	60
Mongolia Oold	0.183	104
Mexico Oaxaca, Oaxaca city	0.1821	151
Myanmar Kayah	0.1818	55
Mexico Veracruz, Veracruz city	0.1802	171
Mexico Baja California, La Paz	0.18	75
Mexico Nuevo Leon, Monterrey city	0.1792	226
China Wuhan	0.178	121
India Kerala Malabar Muslim	0.177	34
China Yunnan Province Naxi	0.176	118
Iraq Erbil	0.175	372
Mexico Mexico City Mestizo	0.174	121
Mexico Tlaxcala, Tlaxcala city	0.174	181
Mexico Coahuila, Torreon	0.1738	396
Armenia living in Lebanon	0.173	368
China Shanghai	0.173	26266
Thailand pop 4	0.173	16807
Mexico Nuevo Leon Rural	0.1727	439
Mexico Michoacan, Morelia	0.1722	150
Mexico Tabasco, Villahermosa	0.1707	82
Mexico Sonora Rural	0.1701	197
Mexico Quintana Roo Rural	0.17	50
Mexico Sinaloa Mestizo	0.17	56
Taiwan Hakka pop 2	0.17	714
Trinidad South Asian	0.17	87
Mexico Sinaloa Rural	0.1694	183
Italy pop 6	0.1685	184
Mexico Durango Rural	0.1682	326
China Jiangsu Province	0.168	20248
Armenia Lori	0.167	102
Venezuela Valencia and Maracaibo Caracus Mixed	0.167	96
Mexico Yucatan, Merida	0.1667	192
China Harbin Manchu	0.166	172
Taiwan Minnan pop 2	0.166	7137
Armenia living in Iran	0.165	85
Mexico Baja Californa, Mexicali	0.165	100
Taiwan Minnan and Hakka	0.165	190
Macedonia MBMDR - Albanian	0.1641	128
Iran pop 1	0.164	64
Taiwan Chinese immigrants from North China	0.164	152
Bangladesh Dhaka Bangalee	0.163	141
Macedonia pop 3	0.163	172
Myanmar Bamar	0.163	46
Armenia living in Karabakh	0.162	445
Mexico Puebla Mestizo	0.162	99
Mexico Michoacan Rural	0.1619	348
Mexico Jalisco, Guadalajara city	0.1616	1189
Bolivia La Paz Aymaras	0.161	87
Russia, South Ural, Chelyabinsk region, Nagaybaks	0.161	112
Mexico Baja California, Tijuana	0.16	25
Russia Arkhangelsk Pomor	0.16	63
Mexico Jalisco Rural	0.1596	585
Albania	0.159	160
Armenia Ghegharkunik	0.159	242
Mexico Hidalgo, Pachuca	0.1585	41
Mexico Coahuila Rural	0.1583	216
Armenia Shirak	0.158	76
China Shaanxi Province Han	0.158	10000
China Shandong Province	0.158	7418
Myanmar Shan	0.1574	54
Mexico Guanajuato Rural	0.1564	162
Mexico Nayarit Rural	0.1563	64
Greece pop 7	0.1555	11250
Mexico Mexico City North	0.1554	751
Mexico Tabasco Rural	0.1549	142
Armenia Yerevan	0.154	445
Mexico Aguascalientes state	0.1526	95
Mexico Mexico City Center	0.1526	152
Mexico Veracruz, Xalapa	0.1524	187
Tunisia Ghannouch	0.152	82
Mexico Veracruz, Cordoba	0.1518	56
Greece Crete	0.15	135
Mexico Jalisco, Tlajomulco	0.15	30
Mexico San Luis Potosi, San Luis Potosi city	0.15	30
Albania pop 2	0.1493	432
Taiwan Chinese immigrants from Middle China	0.149	211
Mexico Hidalgo Rural	0.1481	81
Italy North Pavia	0.148	81
Brazil REDOME Amapa	0.1478	17864
Mexico Chihuahua Chihuahua City	0.1471	119
Brazil Curitiba-Parana Mixed	0.1455	264
Armenia Syunik	0.145	117
Bolivia Quechua	0.1449	69
Russia South Ural Bashkir	0.144	146
Mexico Mexico City East	0.1438	79
Mexico Zacatecas Rural	0.1431	266
USA OPTN Hispanic	0.143	1580
Mexico Jalisco, Zapopan	0.1429	168
Myanmar Kachin	0.1429	63
Argentina Chiriguano	0.142	54
India North Gujarat	0.142	338
Czech Republic Kurd	0.1419	74
Mexico Guanajuato, Leon	0.141	78
Mexico Mexico City Mestizo pop 3	0.141	256
Greece North	0.14	500
Mexico Mestizo pop 4	0.1394	269
Iraq Kurdistan Region	0.139	209
Brazil REDOME Amazonas	0.1382	24129
Macedonia	0.1381	286
Argentina La Plata	0.138	100
France Reims	0.137	102
Mexico Veracruz Rural	0.1368	539
Pakistan Burusho	0.136	92
Italy Rome	0.135	100
Mexico Morelos, Cuernavaca	0.1341	82
Mexico Mestizo	0.134	41
Albanian Kosovo	0.1333	120
Mexico Campeche, Campeche city	0.1324	34
Macedonia pop 4	0.132	216
Pakistan Mixed Sindhi	0.132	101
Romania	0.132	348
Turkey pop 5	0.13	142
Vietnam Hanoi	0.13	50
Russia Tatars	0.1295	355
Mexico Jalisco, Tonala	0.1286	35
Italy North Pavia pop 3	0.1285	685
Romania pop 3	0.1278	1469
Brazil REDOME Para	0.1275	72637
Italy North Pavia pop 2	0.126	2416
Mexico Sonora, Ciudad Obregón	0.1259	143
Switzerland Sion	0.1244	832
Macedonia MBMDR - Macedonian	0.1243	1283
Azores Terceira Island	0.124	130
Madeira pop 2	0.124	173
Mexico Zacatecas, Fresnillo	0.1238	103
Mexico Colima, Colima city	0.123	61
Mexico San Vicente Tancuayalab Teenek/Huastecos	0.1226	53
Italy	0.122	159311
Mexico Sonora, Hermosillo	0.1212	99
Mexico Huasteca Region Teenek	0.121	55
Iran pop 4	0.1205	855
Romania pop 2	0.12	6936
Spain Arratia Valley Basque	0.12	83
Spain Minorca	0.12	94
Venezuela Caracas Mestizo	0.12	50
Switzerland Lugano	0.1196	1169
Mexico Chihuahua Rural	0.1192	236
Argentina Corrientes	0.119	155
Azores	0.119	1050
Israel Jews pop 2	0.119	23000
Armenia living in USA	0.118	233
Australia West Caucasian	0.117	891
Russia Northwest pop 3	0.115	100
Mexico San Luis Potosi Rural	0.1149	87
Israel Ashkenazi Jews pop 2	0.113	132
Croatia pop 3	0.1125	120
Switzerland Graubunden	0.112	759
Chile Santiago	0.1114	920
Portugal Evora	0.111	737
Portugal South pop 2	0.111	1021
Serbia pop 3	0.1109	1992
Brazil REDOME Roraima	0.1099	4140
Switzerland Geneva pop 2	0.1095	1267
Argentina Buenos Aires pop 2	0.109	1216
Italy Lombardy	0.109	674
Switzerland Zurich	0.1089	4875
Switzerland St Gallen	0.1081	2113
Argentina Buenos Aires	0.108	466
Italy Bergamo	0.108	101
Portugal Lisbon	0.108	17420
Portugal Viana do Castelo	0.108	706
Iraq Arabs	0.1074	149
Brazil South Ribeirao Preto	0.107	184
Russia South Ural Tatar	0.107	135
Serbia Vojvodina	0.107	400
Switzerland Basel	0.1062	1888
Brazil Parana Caucasian	0.106	2775
France Southeast	0.106	130
Portugal Bragança	0.106	301
Portugal Castelo Branco	0.106	327
Russia Samara Region	0.106	2500
Russia Moscow Pop 2	0.1057	2000
Brazil REDOME Rio Grande do Sul	0.1055	241329
Austria	0.105	200
Italy Sardinia pop3	0.105	100
Brazil REDOME Parana	0.1048	341639
Venezuela Colonia Tovar	0.1047	86
Brazil Rio Grande do Sul Caucasoid	0.104	4428
India Kerala Hindu Ezhava	0.104	24
Jordan	0.104	15141
Peru Arequipa Mestizo	0.104	168
Portugal Porto	0.104	7937
Portugal Setubal	0.104	5268
Spain Andalusia Romani	0.104	99
Spain Gipuzkoa Basque	0.104	100
Brazil REDOME Rio Grande do Norte	0.1034	46603
Slovakia pop 2	0.1034	4234
Portugal Santarem	0.103	3865
Spain Ibiza	0.103	88
Mexico Jalisco, Tlaquepaque	0.1026	39
Brazil REDOME Sao Paulo	0.1023	800809
Brazil REDOME Mato Grosso do Sul	0.1022	95667
Brazil Parana Mixed race	0.102	186
Brazil Rio Grande do Norte Mestizo	0.102	12973
Portugal Braga	0.102	1971
Portugal Viseu	0.102	2915
Spain North Cantabria	0.102	83
France Rennes pop 4	0.1012	1000
Germany Essen	0.101	174
Portugal Center pop 2	0.101	562
Portugal Vila Real	0.101	1167
Spain Majorca	0.101	407
Bosnia and Herzegovina	0.1007	134
Brazil Rio Grande do Sul Mixed	0.1	324
Gaza Palestinians	0.1	165
Mexico Baja California Rural	0.1	50
Portugal Guarda	0.1	797
Portugal Portalegre	0.1	1254
Brazil REDOME Santa Catarina	0.0999	106673
France Lyon	0.0997	4813
Poland pop 3	0.0995	2907
Brazil Pernambuco Mixed	0.099	101
Portugal Leiria	0.099	1847
Tunisia pop 3	0.099	104
Portugal North pop 2	0.0988	1801
Macedonia MBMDR - Macedonian Muslims	0.0987	76
Brazil Paraná Caucasian	0.0983	641
Brazil REDOME Paraiba	0.0983	43868
Brazil REDOME Maranhao	0.0981	10180
Brazil Sao Paulo Bauru Mixed	0.098	3542
Croatia pop 2	0.098	100
France Bordeaux	0.0977	990
Mexico Sinaloa, Culiacán	0.0971	103
United Kingdom Orkney	0.0971	88
Brazil Parana Cafuzo	0.097	319
France Grenoble, Nantes and Rennes	0.097	6094
Brazil South East Cord Blood	0.0963	11409
France Grenoble	0.0963	1000
Sweden pop 4	0.0963	966
Brazil REDOME Federal District	0.0961	29549
Madeira pop 3	0.096	538
Russia Moscow	0.096	2650
Brazil REDOME Pernambuco	0.0958	92332
Brazil REDOME Rondonia	0.0952	54396
Brazil REDOME Mato Grosso	0.095	34649
United Kingdom pop 2	0.095	101
Brazil REDOME Tocantins	0.0946	20692
Brazil REDOME Alagoas	0.094	25349
Brazil REDOME Goias	0.094	88574
Brazil Sao Paulo Mixed	0.094	239
Portugal Coimbra	0.094	5057
United Kingdom North	0.0938	330
France Marseille	0.0933	1000
Brazil REDOME Acre	0.0931	859
Switzerland Bern	0.0931	3545
Brazil REDOME Espirito Santo	0.093	88485
England London Ashkenazi Jews	0.093	500
Israel Moroccan Jews	0.093	113
Portugal Aveiro	0.093	5933
Portugal Faro	0.093	1242
Austria Cord Bloods	0.092	1368
Cuba Mixed pop 2	0.092	189
Spain Catalonia Girona	0.092	88
Brazil REDOME Rio de Janeiro	0.0916	139322
Brazil REDOME Ceara	0.0915	101217
Brazil Piaui Mixed	0.091	21943
Portugal Beja	0.091	699
Brazil REDOME Piaui	0.0908	46140
Russia North Ossetian	0.0906	127
Brazil Rio Grande do Sul Black	0.09	248
France Corsica Island	0.09	100
Russia South Ural Russian	0.089	207
Bosnia and Herzegovina pop 2	0.0875	120
Brazil REDOME Minas Gerais	0.0874	211275
Norway ethnic Norwegians	0.0873	4510
Georgia Kurds	0.087	30
Mexico Tamaulipas, Ciudad Victoria	0.087	23
Brazil REDOME Sergipe	0.0861	7321
Serbia	0.086	386
Argentina Cuyo Region	0.085	420
Scotland Orkney	0.085	99
Brazil Parana Afro Brazilian	0.084	77
Switzerland Lausanne	0.0833	993
USA OPTN Caucasian	0.083	8525
United Kingdom East	0.0828	163
Mexico Coahuila, Saltillo	0.0822	72
Burkina Faso Fulani	0.082	49
Sweden Stockholm	0.082	1347
Brazil Minas Gerais State Mixed	0.081	1000
Saudi Arabia pop 4	0.0802	499
Spain Murcia	0.079	173
Wales pop 2	0.077	39979
Switzerland Luzern	0.0766	1553
Switzerland Aargau-Solothurn	0.0758	1838
England North West Mixed pop 2	0.0752	379
Brazil REDOME Bahia	0.075	47399
Morocco	0.073	96
Spain Majorca and Minorca	0.072	90
Spain North Cabuerniga	0.071	95
United Kingdom South West	0.0706	163
Italy East Sicily	0.07	50
Thailand	0.07	142
Wales	0.07	1798
Morocco pop 2	0.068	110
Saudi Arabia pop 2	0.067	383
Spain Sevilla	0.0666	278
Peru Lamas City Lama	0.066	83
Ireland South pop 2	0.0651	17624
Spain Andalusia	0.064	99
Cuba Mixed Race	0.06	42
France Rennes pop 3	0.06	200
Argentina Rosario Toba	0.058	86
Czech Republic Romani pop 2	0.0544	46
Spain Pas Valley	0.048	88
Morocco Casablanca	0.046	100
Cameroon Bamileke 2	0.043	35
Cameroon Uldeme	0.043	35
United Kingdom Central	0.0412	135
Cuba Mixed	0.04	78
Martinique	0.04	100
Trinidad African	0.04	67
USA OPTN African American	0.029	1510
Cameroon Podokwo	0.023	43
Mozambique	0.018	202
Rwanda	0.018	280
Cameroon Ewondo	0.013	38
Burkina Faso Rimaibe	0.011	47
New Zealand Maori with Full Ancestry	0.011	46
South Africa Natal Zulu	0.01	100
Nigeria	0.0058	258
Ghana Accre Asutuare Akan	0.005	429
Burkina Faso Mossi	0	53
China North Han	0	105
The data are obtained from Allele Frequency Net Database (http://www.allelefrequencies.net).
