## Supplementary material for "An emerging SARS-CoV-2 mutant evading cellular immunity and increasing viral infectivity": Table S2

### Sheet: Sheet1
Table S2. Countries where the naturally occurring mutations in the residues 448-456 of the SARS-CoV-2 S protein were isolated, related to Figure 1
Mutation	Country	# Sequence	% Sequence
L452R	USA	4434	78.1597
L452R	Switzerland	194	3.41971
L452R	Israel	131	2.30918
L452R	United Kingdom	117	2.0624
L452R	Italy	100	1.76274
L452R	Portugal	88	1.55121
L452R	France	83	1.46307
L452R	Mexico	47	0.828486
L452R	Denmark	44	0.775604
L452R	Nigeria	44	0.775604
L452R	South Korea	42	0.740349
L452R	Germany	33	0.581703
L452R	Croatia	26	0.458311
L452R	Belgium	25	0.440684
L452R	Costa Rica	25	0.440684
L452R	Japan	22	0.387802
L452R	Canada	21	0.370175
L452R	Sweden	20	0.352547
L452R	Serbia	15	0.26441
L452R	Australia	13	0.229156
L452R	Sint Maarten	13	0.229156
L452R	Slovenia	13	0.229156
L452R	Aruba	11	0.193901
L452R	Netherlands	11	0.193901
L452R	Luxembourg	9	0.158646
L452R	Singapore	9	0.158646
L452R	Spain	9	0.158646
L452R	Afghanistan	8	0.141019
L452R	Mayotte	8	0.141019
L452R	Taiwan	7	0.123392
L452R	Egypt	6	0.105764
L452R	Turkey	6	0.105764
L452R	Argentina	4	0.0705094
L452R	Finland	3	0.0528821
L452R	Ghana	3	0.0528821
L452R	Guadeloupe	3	0.0528821
L452R	Austria	2	0.0352547
L452R	Brazil	2	0.0352547
L452R	Cambodia	2	0.0352547
L452R	Ireland	2	0.0352547
L452R	New Zealand	2	0.0352547
L452R	North Macedonia	2	0.0352547
L452R	Panama	2	0.0352547
L452R	Uganda	2	0.0352547
L452R	United Arab Emirates	2	0.0352547
L452R	Cameroon	1	0.0176274
L452R	Chile	1	0.0176274
L452R	Czech Republic	1	0.0176274
L452R	Iceland	1	0.0176274
L452R	Jordan	1	0.0176274
L452R	Norway	1	0.0176274
L452R	Rwanda	1	0.0176274
L452R	Thailand	1	0.0176274
Y453F	Denmark	1304	94.4928
Y453F	Netherlands	42	3.04348
Y453F	USA	21	1.52174
Y453F	Lithuania	4	0.289855
Y453F	Poland	3	0.217391
Y453F	Russia	2	0.144928
Y453F	Belarus	1	0.0724638
Y453F	Egypt	1	0.0724638
Y453F	South Africa	1	0.0724638
Y453F	Switzerland	1	0.0724638
N450K	Belgium	71	39.2265
N450K	Switzerland	59	32.5967
N450K	France	14	7.73481
N450K	USA	11	6.07735
N450K	United Kingdom	10	5.52486
N450K	Germany	6	3.31492
N450K	Ireland	3	1.65746
N450K	Portugal	2	1.10497
N450K	Denmark	1	0.552486
N450K	India	1	0.552486
N450K	Mexico	1	0.552486
N450K	Netherlands	1	0.552486
N450K	South Africa	1	0.552486
L452Q	Latvia	38	34.2342
L452Q	Peru	24	21.6216
L452Q	USA	14	12.6126
L452Q	Germany	12	10.8108
L452Q	Denmark	5	4.5045
L452Q	Belarus	3	2.7027
L452Q	United Kingdom	3	2.7027
L452Q	Finland	2	1.8018
L452Q	Netherlands	2	1.8018
L452Q	Poland	2	1.8018
L452Q	Belgium	1	0.900901
L452Q	Japan	1	0.900901
L452Q	Lithuania	1	0.900901
L452Q	Norway	1	0.900901
L452Q	Spain	1	0.900901
L452Q	Switzerland	1	0.900901
L452M	Denmark	40	28.5714
L452M	Netherlands	38	27.1429
L452M	Japan	12	8.57143
L452M	Italy	11	7.85714
L452M	United Kingdom	10	7.14286
L452M	USA	6	4.28571
L452M	Spain	5	3.57143
L452M	Switzerland	3	2.14286
L452M	Germany	2	1.42857
L452M	Singapore	2	1.42857
L452M	Bahrain	1	0.714286
L452M	Czech Republic	1	0.714286
L452M	Egypt	1	0.714286
L452M	Estonia	1	0.714286
L452M	French Guiana	1	0.714286
L452M	Malaysia	1	0.714286
L452M	Nigeria	1	0.714286
L452M	Norway	1	0.714286
L452M	Russia	1	0.714286
L452M	Senegal	1	0.714286
L452M	South Korea	1	0.714286
L455F	United Kingdom	50	51.0204
L455F	Australia	17	17.3469
L455F	USA	11	11.2245
L455F	Germany	9	9.18367
L455F	Belgium	2	2.04082
L455F	Denmark	2	2.04082
L455F	South Korea	2	2.04082
L455F	Netherlands	1	1.02041
L455F	Portugal	1	1.02041
L455F	South Africa	1	1.02041
L455F	Sweden	1	1.02041
L455F	Switzerland	1	1.02041
