## Supplementary material for "An emerging SARS-CoV-2 mutant evading cellular immunity and increasing viral infectivity": Table S3

### Sheet: Sheet1
Table S3. The PANGO lineages harboring the L452R and Y453F mutations, related to Figure 4
Mutation	PANGO lineage	# Sequence	% Sequence
L452R	B.1.429	2948	51.9288
L452R	B.1.427	1019	17.9496
L452R	B.1.526.1	390	6.86983
L452R	C.16	302	5.31971
L452R	B.1.362	139	2.44848
L452R	B.1.177.83	118	2.07856
L452R	L.3	117	2.06095
L452R	B.1.36.35	111	1.95526
L452R	B.1.232	94	1.6558
L452R	A.2.5	86	1.51488
L452R	A.27	67	1.1802
L452R	B.1.1.487	63	1.10974
L452R	A.21	42	0.739827
L452R	B.1	38	0.669368
L452R	C.36	24	0.422758
L452R	B.1.526	21	0.369914
L452R	Undetermined	14	0.246609
L452R	B.1.604	13	0.228994
L452R	B.1.2	11	0.193764
L452R	B.1.36	10	0.176149
L452R	B.1.1	8	0.140919
L452R	B.1.1.1	5	0.0880747
L452R	B.1.1.7	4	0.0704597
L452R	B	2	0.0352299
L452R	B.1.177	2	0.0352299
L452R	B.1.336	2	0.0352299
L452R	B.1.516	2	0.0352299
L452R	B.1.595	2	0.0352299
L452R	A	1	0.0176149
L452R	B.1.1.25	1	0.0176149
L452R	B.1.1.28	1	0.0176149
L452R	B.1.1.312	1	0.0176149
L452R	B.1.1.371	1	0.0176149
L452R	B.1.1.432	1	0.0176149
L452R	B.1.1.439	1	0.0176149
L452R	B.1.1.48	1	0.0176149
L452R	B.1.1.519	1	0.0176149
L452R	B.1.143	1	0.0176149
L452R	B.1.160.7	1	0.0176149
L452R	B.1.239	1	0.0176149
L452R	B.1.240	1	0.0176149
L452R	B.1.240.2	1	0.0176149
L452R	B.1.356	1	0.0176149
L452R	B.1.370	1	0.0176149
L452R	B.1.39	1	0.0176149
L452R	B.1.459	1	0.0176149
L452R	B.1.564	1	0.0176149
L452R	B.1.575	1	0.0176149
L452R	B.1.588	1	0.0176149
L452R	B.1.596	1	0.0176149
L452R	D.2	1	0.0176149
Y453F	B.1.298	1274	92.3188
Y453F	B.1	40	2.89855
Y453F	B.11	36	2.6087
Y453F	B.1.432	9	0.652174
Y453F	B.1.464	7	0.507246
Y453F	B.1.8	6	0.434783
Y453F	B.1.429	2	0.144928
Y453F	A	1	0.0724638
Y453F	B.1.1	1	0.0724638
Y453F	B.1.1.70	1	0.0724638
Y453F	B.1.2	1	0.0724638
Y453F	B.1.263	1	0.0724638
Y453F	B.1.398	1	0.0724638
