## Supplementary material for "An emerging SARS-CoV-2 mutant evading cellular immunity and increasing viral infectivity": Table S4

### Sheet: Sheet1
Table S4. The PANGO lineages dominantly expanding in the USA, related to Figure 4
lineage	# Sequence
B.1.2	57390
B.1	30952
B.1.429	12385
B.1.1.7	8334
B.1.243	7403
B.1.596	7006
B.1.427	5232
B.1.234	4357
B.1.1	3886
B.1.1.519	2995
