## Supplementary material for "An emerging SARS-CoV-2 mutant evading cellular immunity and increasing viral infectivity": Table S5

### Sheet: Sheet1
Table S5. HLA-A*24:02-positive convalescent specimens used in this study, related to Figure 1
Sample number	Sex	Age	COVID-19 severity	Sampling day post PCR-positive	WBC (cells/μL)a	% Lymphocyte	LDH (IU/L)b	CRP (mg/L)c	Ferritin (mg/L)
#1	Female	38	Mild	3	4460	32.6	176	0.15	NTd
#2	Male	62	Mild	4	7990	16	218	2.39	84.8
#3	Male	35	Moderate	12	5450	30.8	214	0.76	494.1
#4	Male	74	Moderate	5	6910	10.6	301	6	899.2
#5	Male	45	Mild	6	6000	20.7	253	0.75	609.61
#6	Male	38	Mild	172	2900	9.8	255	1.82	520
#7	Male	75	Moderate	10	8700	12	469	2.57	1223.18
#8	Male	66	Moderate	15	15100	7	264	0.38	1462.77
#9	Male	27	Mild	41	4500	35.5	133	0.18	NT
#10	Female	62	Mild	28	7200	20.7	NT	0.04	NT
#11	Male	60	Mild	25	7100	65.4	NT	0.1	NT
#12	Female	75	Mild	28	5400	30.1	NT	0.14	NT
a White blood cell.
b Lactate dehydrogenase.
c C-reactive protein.
d Not tested.
