## Supplementary material for "An emerging SARS-CoV-2 mutant evading cellular immunity and increasing viral infectivity": Table S6

### Sheet: Sheet1
Table S6. The SARS-CoV-2 genomic region encoded in each template and the primers used for the preparation of each fragment for CPER, related to Figure 3
		Forward primer for CPER fragment preparation			Reverse primer for CPER fragment preparation
Fragment	Genomic region encoded in the template plasmida	Primer name	Primer sequence (5'-to-3')		Primer name	Primer sequence (5'-to-3')	Genomic region encoded in the amplified fragment
1	1-3765	Linker_F1-Fw	CTATATAAGCAGAGCTCGTTTAGTGAACCGTATTAAAGGTTTATACCTTCCCAGGTAAC		F1-F2-Rv	CAGATTCAACTTGCATGGCATTGTTAGTAGCCTTATTTAAGGCTCCTGC	1-3527
2	3241-6696	F1-F2-Fw	GCAGGAGCCTTAAATAAGGCTACTAACAATGCCATGCAAGTTGAATCTG		F2-F3-Rv	GGTAGGATTTTCCACTACTTCTTCAGAGACTGGTTTTAGATCTTCGCAGGC	3479-6433
3	6266-9811	F2-F3-Fw	GCCTGCGAAGATCTAAAACCAGTCTCTGAAGAAGTAGTGGAAAATCCTACC		F3-F4-Rv	GGTGCACAGCGCAGCTTCTTCAAAAGTACTAAAGG	6383-9811
4	9266-13468	F3-F4-Fw	CACCACTAATTCAACCTATTGGTGCTTTGGACATATCAGCATCTATAGTAGCTGGTGG		F4-F5-Rv	GTTTAAAAACGATTGTGCATCAGCTGACTG	9360-13468
5	12969-16468	F4-F5-Fw	CACAGTCTGTACCGTCTGCGGTATGTGGAAAGGTTATGGCTGTAGTTGTGATC		F5-F6-Rv	GCGGTGTGTACATAGCCTCATAAAACTCAGGTTCCCAATACCTTGAAGTG	13366-16222
6	15969-19468	F5-F6-Fw	CACTTCAAGGTATTGGGAACCTGAGTTTTATGAGGCTATGTACACACCGC		F6-F7-Rv	CATACAAACTGCCACCATCACAACCAGGCAAGTTAAGGTTAGATAGCACTCTAG	16173-19300
7	18969-22468	F6-F7-Fw	CTAGAGTGCTATCTAACCTTAACTTGCCTGGTTGTGATGGTGGCAGTTTGTATG		F7-F8-Rv	CTAGAGACTAGTGGCAATAAAACAAGAAAAACAAACATTGTTCGTTTAGTTGTTAAC	19247-21600
8b	21563-25392	F7-F8-Fw	GTTAACAACTAAACGAACAATGTTTGTTTTTCTTGTTTTATTGCCACTAGTCTCTAG		F8-F9-Rv	GCAGCAGGATCCACAAGAACAACAGCCCTTGAGACAACTACAGCAACTGG	21544-25324
9	24893-25324	F8-F9-Fw	CCAGTTGCTGTAGTTGTCTCAAGGGCTGTTGTTCTTGTGGATCCTGCTGC		F9-Linker-Rv	GGAGATGCCATGCCGACCCTTTTTTTTTTTTTTTTTTTTTTTTTGTCATTCTCCTAAG	25275-25324
a The genomic region is based on SARS-CoV-2 strain WK-521 (GISAID ID: EPI_ISL_408667). Note that the nucleotide position of strain WK-521 is identical to strain Wuhan-Hu-1 (GenBank accession no. NC_045512).
b The fragment 8 encodes the open reading frame of S protein (21563-25384).
